# Genomic Influences on Self-Reported Childhood Maltreatment

**DOI:** 10.1101/717314

**Authors:** Shareefa Dalvie, Adam X. Maihofer, Jonathan R.I. Coleman, Bekh Bradley, Gerome Breen, Leslie A. Brick, Chia-Yen Chen, Karmel W. Choi, Laramie E. Duncan, Guia Guffanti, Magali Haas, Supriya Harnal, Israel Liberzon, Nicole R. Nugent, Allison C. Provost, Kerry J. Ressler, Katy Torres, Ananda B. Amstadter, S. Bryn Austin, Dewleen G. Baker, Elizabeth A. Bolger, Richard A. Bryant, Joseph R. Calabrese, Douglas L. Delahanty, Lindsay A. Farrer, Norah C. Feeny, Janine D. Flory, David Forbes, Sandro Galea, Aarti Gautam, Joel Gelernter, Rasha Hammamieh, Marti Jett, Angela G. Junglen, Milissa L. Kaufman, Ronald C. Kessler, Alaptagin Khan, Henry R. Kranzler, Lauren A. M. Lebois, Charles Marmar, Matig R. Mavissakalian, Alexander McFarlane, Meaghan O’Donnell, Holly K. Orcutt, Robert H. Pietrzak, Victoria B. Risbrough, Andrea L. Roberts, Alex O. Rothbaum, P. Roy-Byrne, Ken Ruggiero, Antonia V. Seligowski, Christina M. Sheerin, Derrick Silove, Jordan W. Smoller, Nadia Solovieff, Murray B. Stein, Martin H. Teicher, Robert J. Ursano, Miranda Van Hooff, Sherry Winternitz, Jonathan D. Wolff, Rachel Yehuda, Hongyu Zhao, Lori A. Zoellner, Dan J. Stein, Karestan C. Koenen, Caroline M. Nievergelt

## Abstract

Childhood maltreatment is highly prevalent and serves as a risk factor for mental and physical disorders. Self-reported childhood maltreatment appears heritable, but the specific genetic influences on this phenotype are largely unknown. The aims of this study were to 1) identify genetic variation associated with reported childhood maltreatment, 2) calculate the relevant SNP-based heritability estimates, and 3) quantify the genetic overlap of reported childhood maltreatment with mental and physical health-related phenotypes. Genome-wide association analysis for childhood maltreatment was undertaken, using a discovery sample from the UK Biobank (UKBB) (n=124,000) and a replication sample from the Psychiatric Genomics Consortium–posttraumatic stress disorder working group (PGC-PTSD) (n=26,290). Heritability estimations for childhood maltreatment and genetic correlations with mental/physical health traits were calculated using linkage disequilibrium score regression (LDSR). Two genome-wide significant loci associated with childhood maltreatment, located on chromosomes 3p13 (rs142346759, beta=0.015, p=4.35×10^−8^, *FOXP1*) and 7q31.1 (rs10262462, beta=-0.016, p=3.24×10^−8^, *FOXP2*), were identified in the discovery dataset but were not replicated in the PGC-PTSD sample. SNP-based heritability for childhood maltreatment was estimated to be ∼6%. Childhood maltreatment was most significantly genetically correlated with depressive symptoms (r_g_=0.70, p=4.65×10^−40^). This is the first large-scale genetic study to identify specific variants associated with self-reported childhood maltreatment. *FOXP* genes could influence traits such as depression and thereby be relevant to childhood maltreatment. Alternatively, these variants may be associated with a greater likelihood of reporting maltreatment. A clearer understanding of the genetic relationships of childhood maltreatment, including particular abuse subtypes, with various psychiatric disorders, may ultimately be useful in in developing targeted treatment and prevention strategies.
