## Supplementary material for "Genomic Influences on Self-Reported Childhood Maltreatment": Main Results-Tables

### Sheet: replication_meta
Table 1: Genome-wide significant hits in the UK Biobank, PGC-PTSD Freeze 1.5 (PGC 1.5), and meta-analyses
Variant	Chr	Position(bp)	Gene	A1	A2	A1 freq	Discovery: UK Biobank				Replication: Freeze 1.5						Meta-analysis
							Z-score	beta	P-value	N	Z-score	beta*	P-value	I² (%)	P-het	N	Z-score	beta*	P-Value	I² (%)	P-het	N
rs142346759	3	71362232	FOXP1	G	A	0.039	5.476	0.015	4.35E-08	124711	1.490	0.016	0.136	5	0.394	10 858**	5.674	0.033	1.40E-08	0	0.491	135 569**
rs1859100	7	114194615	FOXP2	G	T	0.597	5.517	0.016	3.45E-08	124711	0.846	0.007	0.397	0	0.978	14495	5.495	0.015	3.91E-08	0	0.973	139206
rs10262462	7	114180062	FOXP2	A	G	0.403	-5.528	-0.016	3.24E-08	124711	-0.729	-0.006	0.466	0	0.969	14495	-5.468	-0.015	4.56E-08	0	0.958	139206
rs917577	12	126548817	intergenic	C	G	0.265	5.367	0.015	8.02E-08	124711	1.476	0.016	0.14	0	0.781	11463	5.564	0.017	2.64E-08	0	0.831	136174
*An approximation was used to transform the Z-statistics from the effective sample-size-weighted meta-analysis (the output of the software METAL) into a beta value (Lee et al., 2018). This was calculated on the scale of the MRS dataset.
** Only studies with a MAF of > 0.5% and a minor allele count of at least 5 alleles were included in the meta-analysis

### Sheet: FUMA
Table 2. Functional mapping and annotation of UKBB GWAS and meta-analysis
Sample	GWAS hit lead variant	GWAS P-value	Position (hg19)	#SNPs in LD (r2>0.6)	genomic coordinated risk locus (hg19)	predicted genes in risk locus	SNPs in LD with CADD scores >12.37	SNPs in LD with RegulomeDB scores <5	Chromatin state analysis (Roadmap Epigenomics) in neuronal cell lines/tissues*	eQTL (28 neuronal tissue/ cell lines from CommonMind Consortium, BRAINEAC or GTEx v7)
UKBB GWAS	rs142346759	4.35E-08	chr3: 71362232	5	chr3:71355932-71417539	FOXP1 (intronic)	rs34936081	rs13083684 (intronic)	Mainly quiecent	None
	rs10262462	4.36E-08	chr7: 114180062	77	chr7:114015707-114287116	FOXP2 (intronic)	rs7785701,rs6466488,rs10249234,rs9332390,rs66823671,rs12533005	rs2396753 (intronic), rs12536335 (intronic)	Mainly quiecent	None
Meta-analysis	rs1859100	3.91E-08	chr7: 114194615	74	chr7:114015707-114287116	FOXP2 (intronic)	rs66823671,rs71149745,rs7785701,rs12533005,rs9332390,rs10249234, rs1476535, rs6466488	rs2396753 (intronic), rs12536335 (intronic), rs9332390 (intronic)	Mainly quiecent	None
	rs917577	2.64E-08	chr12:126548817	27	chr12:126548816-126585545	intergenic	None	None	Mainly quiecent	None
**in neuronal cell lines/tissues E053, E054, E067, E068, E069, E070, E071, E072, E073, E074, E081, E082, E125

### Sheet: heritability
Table 3: Heritability estimates based on LD-score regression (LDSR). Estimates are calculated for the UK biobank (UKBB), the PGC-PTSD Freeze 1.5 (PGC1.5) and meta-analysis
Sample	N	h2snp	SE	z	P-value
UKBB	124711	0.057	0.005	11.40	1.60E-32
PGC1.5	26 290	0.123	0.040	3.08	2.00E-03
Meta-analysis	151001	0.057	0.004	14.25	4.48E-46
