## Supplementary-Tables for "Genomic Influences on Self-Reported Childhood Maltreatment"

### Sheet: S1
Supplementary Table 1: Demographics of PGC-PTSD and UKBB cohorts with childhood maltreatment
Study	Study	PGC
number	abbreviation	data sharing	Genotyping array	Childhood maltreatment measure	N	score range	Sex (% male)	mean age (SD)
1	MRSC	genotypes	OmniExpressExome8 + Custom	Childhood Trauma Questionnaire (CTQ)	2258	0-3	1	23.3 (3.2)
2	ONGA	genotypes	PsychArray	abbreviated CTQ	212	0-3	77.3%	33.1 (10.2)
5	NHS2	genotypes	PsychArray	CTQ, Conflict Tactics Scale (CTS) , Sexual Experiences Survey	1331	1-3	0	35.8 (4.3)
6	GSDC	genotypes	Omni1-Quad	Semi-Structured Assessment for Drug Dependence and Alcoholism	1315	0-4	57.7%	38.2 (10.9)
10	BRYA (IVS)	genotypes	PsychArray	Early life stress questionnaire	315	0-4	73.7%	47.2 (13.7)
13	NHRV	genotypes	PsychArray	Trauma History Screen	1891	0-2	90.8%	63.7 (13.0)
14	NSS1	summary data	OmniExpressExome8 + Custom	Self-administered questionnaire	7995	0-3	82.7%	21.0 (3.3)
15	NSS2	summary data	PsychArray	Self-administered questionnaire	2833	0-3	79.1%	20.3 (3.1)
16	PPDS	summary data	OmniExpressExome8 + Custom	Self-administered questionnaire	7853	0-3	93.7%	26.0 (6.0)
17	KSUD	genotypes	PsychArray 1.1	CTQ	220	0-5	0.6	34.9 (11.0)
18	BOBA	genotypes	PsychArray 1.1	Measure created for use in this study.	138	0-5	35.5%	14.7 (1.7)
21	GUTS	genotypes	PsychArray 1.1	Gallup Poll, CTS	515	0-5	26.6%	26.2 (1.7)
22	NHSY	genotypes	PsychArray 1.1	Gallup Poll, CTS	5408	0-6	0	51.7 (4.3)
36	BRY2	genotypes	PsychArray 1.1	Early life stress questionnaire	121	0-6	43.1%	41.1 (12.5)
37	FEEN	genotypes	PsychArray 1.1	Standardized Trauma Interview	88	0-2	18.6%	37.3 (12.1)
39	TEIC	genotypes	PsychArray 1.1	CTQ	42	0-5	0	37.5 (12.9)
40	NUIT	genotypes	PsychArray 1.1	Traumatic Life Events Questionnaire and Briere	88	1-3	0	19.2 (1.1)
52	FTCB	genotypes	PsychArray	CTQ	858	0-3	95.4%	27.1 (5.9)
60	UKBB	summary data	Affymetrix UK Biobank Axiom array	summary data	124711	0-3	summary data	summary data
Key
MRSC	Marine Resiliency Study
ONGA	Ohio National Guard
NHS2	Nurses Health Study II
GSDC	Yale-Penn Study
BRYA (IVS)	Ash Wednesday and IVS
NHRV	National Health and Resilience in Veterans Study
NSS1	Army Study to Assess Risk and Resilience in Service members
NSS2	Army Study to Assess Risk and Resilience in Service members
PPDS	Army Study to Assess Risk and Resilience in Service members
KSUD	Genetics of Posttraumatic Stress Disorder/Substance Use Disorder Comorbidity
BOBA	Bounce Back Now
GUTS	Growing Up Today Study
NHSY	Nurses Health Study II
BRY2	Sydney Neuroimaging
FEEN	OPT and CHOICE
TEIC	McLean Trauma Sample
NUIT	NIU Trauma Orcutt
FTCB	Fort Campbell study
UKBB	UK Biobank

### Sheet: S2
Supplementary Table 2: Child Trauma Questionnaire (CTQ) abuse category score thresholds
	Classification
Category	None or Minimal	Low to Moderate	Moderate to Severe*	Severe to Extreme*
Emotional Abuse	5-8	9-12	13-15	≥16
Physical Abuse	5-7	8-9	10-12	≥13
Sexual Abuse	5	6-7	8-12	≥13
* participants scoring in this range are given a count score of 1 for that respective abuse category. The childhood maltreatment count score is the sum of the three abuse categories.
(Bernstein et al., 1998)
